# Identification of conserved cross-species B-cell linear epitopes in human malaria: A subtractive proteomics and immuno-informatics approach targeting merozoite stage proteins

**DOI:** 10.1101/2023.11.23.568458

**Authors:** Sebastian D. Musundi, Jesse Gitaka, Bernard N. Kanoi

**Author notes:** Correspondence: Centre for Malaria Elimination, Institute of Tropical Medicine, Mount Kenya University, Thika, Kenya. Bernard N. Kanoi.

## Abstract

Human malaria, caused by five Plasmodium species (*P. falciparum, P. vivax, P. malariae, P. ovale*, and *P. knowlesi*), remains a significant global health burden. While most interventions target *P. falciparum*, the species associated with high mortality rates and severe clinical symptoms, non-falciparum species exhibit different transmission dynamics, remain hugely neglected, and pose a significant challenge to malaria elimination efforts. Recent studies have reported the presence of antigens associated with cross-protective immunity, which can potentially disrupt the transmission of various Plasmodium species. With the sequencing of the Plasmodium genome and the development of immunoinformatic tools, in this study, we sought to exploit the evolutionary history of Plasmodium species to identify conserved cross-species B-cell linear epitopes in merozoite proteins. We retrieved Plasmodium proteomes associated with human malaria and applied a subtractive proteomics approach focusing on merozoite stage proteins. Bepipred 2.0 and Epidope were used to predict B-cell linear epitopes using *P. falciparum* as the reference species. The predictions were further compared against human and non-falciparum databases and their antigenicity, toxicity, and allergenicity assessed. Subsequently, epitope conservation was carried out using locally sequenced isolates from a malaria-endemic region in western Kenya (n=27) and Kenyan isolates from MalariaGEN version 6 (n=131). Finally, physiochemical characteristics and tertiary structure of the B-cell linear epitopes were determined. The analysis revealed eight epitopes that showed high similarity (70-100%) between falciparum and non-falciparum species. These epitopes were highly conserved when assessed across local isolates and those from the MalariaGEN database and showed desirable physiochemical properties. Our results show the presence of conserved cross-species B-cell linear epitopes that could aid in targeting multiple Plasmodium species. Nevertheless, validating their efficacy *in-vitro* and *in-vivo* experimentally is essential.
