## Supplementary material for "Identification of conserved cross-species B-cell linear epitopes in human malaria: A subtractive proteomics and immuno-informatics approach targeting merozoite stage proteins": Supplementary Table 2.xls

### Sheet: Sheet1
Plasmodium Species	Proteome (n)	Redundant proteins (n)	Non-redundant proteins (n)
P. falciparum	5389	100	5289
P. vivax	6523	72	6451
P. knowlesi	5328	34	5294
P. malariae	5942	132	5810
P. ovale	6671	112	6559
