## Supplementary material for "Identification of conserved cross-species B-cell linear epitopes in human malaria: A subtractive proteomics and immuno-informatics approach targeting merozoite stage proteins": Supplementary Table 3.xlsx

### Sheet: Sheet1
epitope_id	antigenicity_score	allergenicity	toxicity
PF3D7_0103900.1-p1:499:525	0.6788	Non_allergen	Non-toxic
PF3D7_0208500.1-p1:75:93	0.6451	Allergen	Non-toxic
PF3D7_0209000.1-p1:1135:1158	0.7371	Allergen	Non-toxic
PF3D7_0703500.1-p1:1603:1624	0.9389	Allergen	Non-toxic
PF3D7_0703500.1-p1:2025:2048	1.1973	Non_allergen	Toxic
PF3D7_0729200.1-p1:209:227	0.5648	Non_allergen	Non-toxic
PF3D7_0807300.1-p1:175:197	0.6769	Non_allergen	Toxic
PF3D7_0816600.1-p1:296:313	0.9052	Non_allergen	Non-toxic
PF3D7_0816600.1-p1:721:746	0.5205	Non_allergen	Toxic
PF3D7_0904700.1-p1:110:129	0.5089	Non_allergen	Toxic
PF3D7_0910100.1-p1:228:245	1.2264	Non_allergen	Non-toxic
PF3D7_0910800.1-p1:164:184	0.6326	Allergen	Non-toxic
PF3D7_0913700.1-p1:516:542	0.8116	Allergen	Non-toxic
PF3D7_0917900.1-p1:369:387	0.6077	Allergen	Non-toxic
PF3D7_1106200.1-p1:629:646	0.8343	Non_allergen	Non-toxic
PF3D7_1116800.1-p1:670:694	0.5162	Non_allergen	Non-toxic
PF3D7_1123300.1-p1:573:602	0.9577	Non_allergen	Non-toxic
PF3D7_1143800.1-p1:311:335	0.5747	Non_allergen	Non-toxic
PF3D7_1147800.1-p1:312:328	1.0277	Allergen	Non-toxic
PF3D7_1227800.1-p1:399:416	0.5113	Allergen	Non-toxic
PF3D7_1227800.1-p1:636:660	0.937	Non_allergen	Toxic
PF3D7_1246800.1-p1:182:202	0.7761	Non_allergen	Toxic
PF3D7_1323600.1-p1:289:312	0.6677	Non_allergen	Non-toxic
PF3D7_1367600.1-p1:118:136	1.2563	Non_allergen	Non-toxic
PF3D7_1412900.1-p1:35:52	1.1197	Allergen	Non-toxic
PF3D7_1413500.1-p1:228:250	0.5189	Allergen	Non-toxic
PF3D7_1455800.1-p1:175:200	0.6045	Non_allergen	Non-toxic
PF3D7_1455800.1-p1:270:297	0.989	Allergen	Non-toxic
PF3D7_1458100.1-p1:25:54	0.8837	Allergen	Non-toxic
PF3D7_0204200.1-p1:108:135	0.8113	Non_allergen	Non-toxic
PF3D7_0508500.1-p1:782:804	0.5786	Non_allergen	Toxic
PF3D7_0603800.1-p1:336:356	0.5995	Allergen	Non-toxic
PF3D7_0603800.1-p1:973:995	0.6535	Allergen	Non-toxic
PF3D7_0806300.1-p1:144:173	0.8708	Allergen	Non-toxic
PF3D7_0806300.1-p1:612:636	0.6644	Allergen	Non-toxic
PF3D7_0806300.1-p1:793:814	0.791	Allergen	Non-toxic
PF3D7_0806300.1-p1:1303:1327	0.6012	Non_allergen	Toxic
PF3D7_0806300.1-p1:1361:1390	0.7685	Non_allergen	Non-toxic
PF3D7_1105300.1-p1:706:726	0.8228	Non_allergen	Toxic
PF3D7_1105800.1-p1:145:163	0.6744	Non_allergen	Non-toxic
PF3D7_1147900.1-p1:6:23	0.711	Allergen	Non-toxic
PF3D7_1147900.1-p1:148:169	0.6801	Non_allergen	Non-toxic
PF3D7_1210100.1-p1:79:105	0.5026	Allergen	Non-toxic
PF3D7_1237900.1-p1:238:260	0.504	Non_allergen	Non-toxic
PF3D7_1321900.1-p1:246:262	1.2733	Allergen	Non-toxic
PF3D7_1427000.1-p1:562:584	0.6059	Non_allergen	Non-toxic
PF3D7_1451800.1-p1:629:649	0.9873	Allergen	Non-toxic
PF3D7_0204100.1-p1_1559_1588	0.9387	Allergen	Non-toxic
PF3D7_0205600.1-p1_228_248	0.5678	Non_allergen	Non-toxic
PF3D7_0318300.1-p1_996_1015	1.039	Non_allergen	Non-toxic
PF3D7_0603800.1-p1_1213_1235	0.8272	Allergen	Non-toxic
PF3D7_0721700.1-p1_138_163	1.0324	Allergen	Non-toxic
PF3D7_0806300.1-p1_10_39	0.7383	Non_allergen	Non-toxic
PF3D7_0806300.1-p1_591_616	1.0479	Allergen	Non-toxic
PF3D7_0809200.1-p1_105_126	0.599	Non_allergen	Toxic
PF3D7_0828800.1-p1_263_285	0.5898	Non_allergen	Non-toxic
PF3D7_0913700.1-p1_520_545	0.5412	Allergen	Non-toxic
PF3D7_1024500.1-p1_165_186	0.8719	Non_allergen	Toxic
PF3D7_1105300.1-p1_694_720	0.7695	Allergen	Non-toxic
PF3D7_1105600.1-p1_71_94	0.6698	Non_allergen	Non-toxic
PF3D7_1136800.1-p1_282_312	0.6716	Allergen	Non-toxic
PF3D7_1226900.1-p1_180_194	0.72	Allergen	Non-toxic
PF3D7_1313600.1-p1_732_751	1.1036	Non_allergen	Toxic
PF3D7_1333000.1-p1_49_68	0.7563	Allergen	Non-toxic
PF3D7_1333000.1-p1_207_230	1.2345	Allergen	Non-toxic
PF3D7_1350500.1-p1_1042_1066	0.7438	Non_allergen	Toxic
PF3D7_1369600.1-p1_841_867	0.6986	Non_allergen	Non-toxic
PF3D7_1406100.1-p1_1015_1043	0.8438	Non_allergen	Non-toxic
PF3D7_1451800.1-p1_64_86	1.1355	Non_allergen	Toxic
