## Supplementary material for "Identification of conserved cross-species B-cell linear epitopes in human malaria: A subtractive proteomics and immuno-informatics approach targeting merozoite stage proteins": Supplementary Table 4.xls

### Sheet: Sheet1
Protein ID	Protein name	Epitope		Antigenicity	Disruptability (3D7)	Epitope present in other non-falciparum species	Peptide ID
		Start	Stop
PF3D7_0103900	Parasite-infected erythrocyte surface protein	499	525	0.6788	Refractory	P. knowlesi, P. ovale
PF3D7_0205600	Conserved Plasmodium protein, unknown function	228	248	0.5678	Refractory	P. knowlesi, P. malariae, P. ovale	Peptide 1
PF3D7_0729200	1-cys-peroxiredoxin	209	227	0.5648	Possible	P. knowlesi, P. ovale
PF3D7_0806300	Ferlin-like protein, putative	10	39	0.7383	Refractory	P. knowlesi, P. ovale, P. malariae, P. vivax	Peptide 2
		1361	1390	0.7685		P. knowlesi, P. ovale, P. malariae, P. vivax	Peptide 3
PF3D7_0816600	Chaperone protein ClpB1	296	313		Refractory	P.vivax
PF3D7_0828800	GPI-anchored micronemal antigen (GAMA)	263	285	0.5898	Refractory	P. ovale
PF3D7_0910100	Exportin-7 putative	228	245	1.2264	Refractory	P. malariae
PF3D7_1105600	Translocon component PTEX88	71	94	0.6698	Refractory	P. ovale
PF3D7_1105800	Conserved Apicomplexan protein unknown function	145	163	0.6744	Refractory	P. knowlesi
PF3D7_1106200	Conserved Plasmodium protein unknown function	629	646	0.8343	Refractory	P. malariae, P. ovale
PF3D7_116800	Heat shock protein 101	670	694	0.516	possible	P. ovale
PF3D7_1123300	RING zinc finger protein, putative	573	602	0.9577	Refractory	P. knowlesi, P. ovale, P. malariae, P. vivax
PF3D7_1143800	Oocyst capsule protein Cap93, putative	311	335	0.5747	Refractory	P. knowlesi, P. ovale, P. malariae, P. vivax	Peptide 4
PF3D7_1237900	Conserved plasmodium protein, unknown function	238	260	0.504	Possible	P. ovale
PF3D7_1369600	Conserved Plasmodium protein, unknown function	841	867	0.6986	Possible	P. knowlesi, P. ovale, P. malariae, P. vivax	Peptide 5
PF3D7_1406100	Tubby domain-containing protein, putative	1015	1043	0.8438	Possible	P. knowlesi, P. ovale, P. malariae	Peptide 6
PF3D7_1427000	Conserved Plasmodium protein, unknown function	562	584	0.6059	Refractory	P. knowlesi, P. ovale, P. malariae	Peptide 7
PF3D7_1455800	LCCL domain-containing protein	175	200	0.6045	Possible	P. knowlesi, P. ovale, P. malariae, P. vivax	Peptide 8
