## Supplementary material for "Identification of conserved cross-species B-cell linear epitopes in human malaria: A subtractive proteomics and immuno-informatics approach targeting merozoite stage proteins": Supplementary Table 5.xlsx

### Sheet: Sheet1
Predicted epitope (P falciparum) ID	Non-falciparum ID	Length	Query sequence length	Subject sequence length	Start of alignment in query	End of alignment in query	Start of alignment in subject	End of alignment in subject	Percentage identity	Number of identical matches	E-value
PF3D7_0103900.1-p1:499:525	PocGH01_02018000.1-p1	27	27	495	1	27	419	445	74.074	20	4.69e-07
PF3D7_0205600.1-p1_228_248	PKNH_0415300.1-p1	21	21	670	1	21	265	285	85.714	18	5.99e-06
PF3D7_0205600.1-p1_228_248	PmUG01_04026800.1-p1	21	21	752	1	21	321	341	90.476	19	8.26e-07
PF3D7_0205600.1-p1_228_248	PocGH01_04024200.1-p1	21	21	692	1	21	267	287	80.952	17	2.96e-06
PF3D7_0729200.1-p1:209:227	PKNH_0213800.1-p1	19	19	237	1	19	206	224	84.211	16	2.97e-06
PF3D7_0729200.1-p1:209:227	PocGH01_02022100.1-p1	19	19	237	1	19	206	224	89.474	17	1.77e-06
PF3D7_0806300.1-p1_10_39	PKNH_0112600.1-p1	30	30	1671	1	30	9	38	96.667	29	3.9e-14
PF3D7_0806300.1-p1_10_39	PmUG01_01025700.1-p1	30	30	1695	1	30	9	38	96.667	29	4.84e-14
PF3D7_0806300.1-p1_10_39	PocGH01_01021900.1-p1	30	30	1566	1	30	9	38	90	27	5.05e-13
PF3D7_0806300.1-p1_10_39	PVP01_0114200.1-p1	30	30	1710	1	30	9	38	96.667	29	3.31e-14
PF3D7_0806300.1-p1:1361:1390	PKNH_0112600.1-p1	30	30	1671	1	30	1328	1357	86.667	26	1.34e-13
PF3D7_0806300.1-p1:1361:1390	PmUG01_01025700.1-p1	30	30	1695	1	30	1352	1381	90	27	8.87e-14
PF3D7_0806300.1-p1:1361:1390	PocGH01_01021900.1-p1	30	30	1566	1	30	1223	1252	86.667	26	2.36e-13
PF3D7_0806300.1-p1:1361:1390	PVP01_0114200.1-p1	30	30	1710	1	30	1367	1396	86.667	26	1.43e-13
PF3D7_0816600.1-p1:296:313	PVP01_0518700.1-p1	18	18	1090	1	18	330	347	94.444	17	6.27e-06
PF3D7_0828800.1-p1_263_285	PocGH01_05012100.1-p1	23	23	775	1	23	251	273	78.261	18	4.1e-06
PF3D7_0910100.1-p1:228:245	PmUG01_07021700.1-p1	18	18	1207	1	18	230	247	100	18	7.46e-06
PF3D7_1105600.1-p1_71_94	PocGH01_09012300.1-p1	24	24	754	1	24	70	93	79.167	19	1.82e-06
PF3D7_1105800.1-p1:145:163	PKNH_0903400.1-p1	19	19	266	1	19	145	163	94.737	18	6.33e-06
PF3D7_1106200.1-p1:629:646	PmUG01_09015800.1-p1	18	18	664	1	18	612	629	100	18	1.25e-06
PF3D7_1106200.1-p1:629:646	PocGH01_09012900.1-p1	18	18	618	1	18	566	583	94.444	17	6.29e-06
PF3D7_1116800.1-p1:670:694	PmUG01_09026100.1-p1	25	25	907	1	25	671	695	100	25	1.24e-12
PF3D7_1123300.1-p1:573:602	PKNH_0921100.1-p1	30	30	627	1	30	511	540	83.333	25	1.13e-11
PF3D7_1123300.1-p1:573:602	PmUG01_09032500.1-p1	30	30	656	1	30	540	569	86.667	26	5.82e-12
PF3D7_1123300.1-p1:573:602	PocGH01_09029500.1-p1	30	30	539	1	30	423	452	73.333	22	7.31e-10
PF3D7_1123300.1-p1:573:602	PVP01_0923900.1-p1	30	30	615	1	30	499	528	80	24	3.92e-11
PF3D7_1143800.1-p1:311:335	PKNH_0941700.1-p1	25	25	822	1	25	237	261	100	25	1.7e-10
PF3D7_1143800.1-p1:311:335	PmUG01_09052900.1-p1	25	25	804	1	25	217	241	96	24	3.84e-10
PF3D7_1143800.1-p1:311:335	PocGH01_09049900.1-p1	25	25	816	1	25	232	256	92	23	3.02e-09
PF3D7_1143800.1-p1:311:335	PVP01_0944500.1-p1	25	25	813	1	25	227	251	100	25	7.01e-11
PF3D7_1237900.1-p1:238:260	PocGH01_14063500.1-p1	23	23	872	1	23	272	294	91.304	21	3.98e-08
PF3D7_1369600.1-p1_841_867	PKNH_1101600.1-p1	27	27	863	1	27	807	833	74.074	20	4.33e-08
PF3D7_1369600.1-p1_841_867	PmUG01_11016600.1-p1	26	27	943	2	27	888	913	73.077	19	6.11e-09
PF3D7_1369600.1-p1_841_867	PocGH01_11011000.1-p1	26	27	891	2	27	836	861	76.923	20	3.27e-09
PF3D7_1369600.1-p1_841_867	PVP01_1102400.1-p1	27	27	869	1	27	813	839	74.074	20	5.22e-08
PF3D7_1406100.1-p1_1015_1043	PKNH_1352000.1-p1	29	29	1115	1	29	816	844	72.414	21	1.69e-08
PF3D7_1406100.1-p1_1015_1043	PmUG01_13052100.1-p1	29	29	1087	1	29	787	815	86.207	25	2.91e-10
PF3D7_1406100.1-p1_1015_1043	PocGH01_13053500.1-p1	29	29	1063	1	29	764	792	89.655	26	6.21e-11
PF3D7_1427000.1-p1:562:584	PKNH_1331700.1-p1	23	23	1134	1	23	543	565	78.261	18	2.98e-07
PF3D7_1427000.1-p1:562:584	PmUG01_13033100.1-p1	22	23	1154	2	23	537	558	77.273	17	4.91e-07
PF3D7_1427000.1-p1:562:584	PocGH01_13033100.1-p1	23	23	1148	1	23	569	591	82.609	19	7.86e-08
PF3D7_1455800.1-p1:175:200	PKNH_1226000.1-p1	26	26	1608	1	26	174	199	84.615	22	1.91e-09
PF3D7_1455800.1-p1:175:200	PmUG01_12061100.1-p1	26	26	1590	1	26	177	202	92.308	24	5e-10
PF3D7_1455800.1-p1:175:200	PocGH01_12059000.1-p1	26	26	1599	1	26	174	199	84.615	22	1.46e-08
PF3D7_1455800.1-p1:175:200	PVP01_1251100.1-p1	26	26	1607	1	26	174	199	88.462	23	5.73e-10
